# Structural modeling reveals viral proteins that manipulate host immune signaling

**DOI:** 10.1101/2025.07.12.664507

**Authors:** Nitzan Tal, Romi Hadari, Renee B. Chang, Ilya Osterman, Roy Jacobson, Erez Yirmiya, Nathalie Bechon, Dina Hochhauser, Miguel López Rivera, Barak Madhala, Jeremy Garb, Tanita Wein, Philip Kranzusch, Gil Amitai, Rotem Sorek

## Abstract

Immune pathways that use intracellular nucleotide signaling are common in animals, plants and bacteria. Viruses can inhibit nucleotide immune signaling by producing proteins that sequester or cleave the immune signals. Here we analyzed evolutionarily unrelated signal-sequestering viral proteins, finding that they share structural and biophysical traits in their genetic organization, ternary structures and binding pocket properties. Based on these traits we developed a structure-guided computational pipeline that can sift through large phage genome databases to unbiasedly predict phage proteins that manipulate bacterial immune signaling. Numerous previously uncharacterized proteins, grouped into three families, were verified to inhibit the bacterial Thoeris and CBASS signaling systems. Proteins of the Sequestin and Lockin families bind and sequester the TIR-produced signaling molecules 3′cADPR and His-ADPR, while proteins of the Acb5 family cleave and inactivate 3′3′-cGAMP and related molecules. X-ray crystallography and structural modeling, combined with mutational analyses, explain the structural basis for sequestration or cleavage of the immune signals. Thousands of these signal-manipulating proteins were detected in phage protein databases, with some instances present in well-studied model phages such as T2, T4 and T6. Our study explains how phages commonly evade bacterial immune signaling, and offers a structure-guided analytical approach for discovery of viral immune-manipulating proteins in any database of choice.
