## Supplementary material for "Structural modeling reveals viral proteins that manipulate host immune signaling": Table S3

### Sheet: Sheet1
	Pocket 1		Pocket2		Pocket3		Pocket 4		Pocket 5		Pocket 6		Pocket 7		Pocket 8
Protein Name	Area (SA) (Å2)	Volume (SA) (Å3)	Area (SA) (Å2)	Volume (SA) (Å3)	Area (SA) (Å2)	Volume (SA) (Å3)	Area (SA) (Å2)	Volume (SA) (Å3)	Area (SA) (Å2)	Volume (SA) (Å3)	Area (SA) (Å2)	Volume (SA) (Å3)	Area (SA) (Å2)	Volume (SA) (Å3)	Area (SA) (Å2)	Volume (SA) (Å3)
Tad1 PDB:7UAV	673.439	849.975	651.583	678.288	622.165	628.539
Tad1 PDB:8KBH	655.648	744.322	567.207	580.375	492.119	446.677	344.617	417.125	608.011	399.216	597.031	387.098	586.379	386.303	583.429	377.557
Tad2 PDB:8SME	652.696	730.523	446.123	383.607
Tad2 PDB:8WJE	658.307	818.076	570.286	139.498
Acb2 PDB:8J8O	514.185	231.629	445.925	213.726	437.927	210.469
SequestinA	343.404	305.865	343.704	305.797	343.366	305.666	342.934	304.036
SequestinB	275.884	240.637	275.234	238.736
SequestinC	329.459	316.981	326.819	314.977	327.383	314.518	326.849	314.357
SequestinD	350.999	308.694	330.431	292.124
SequestinE	230.785	193.308	229.847	191.809
SequestinF	341.661	332.972	341.73	332.769
SequestinG	233.984	189.549	234.165	184.143	234.241	183.994	231.687	177.957
SequestinH	Software does not identify pockets
SequestinI	319.627	245.536	318.053	239.6	312.782	238.967	326.836	238.546
SequestinJ	Software does not identify pockets
T4-Y16Q	230.397	273.826	230.483	273.494
LockinA	344.263	146.663	340.81	146.224	339.751	144.906	337.682	144.692	337.941	144.022	337.171	143.59
LockinB	437.797	225.674	438.18	224.999	433.088	224.646	430.341	224.565	430.1	223.152	431.207	222.062
LockinC	302.522	81.573	301.358	80.969	298.033	79.696	297.806	79.567	296.372	78.987	295.594	78.808
LockinD	267.202	136.949	266.932	136.841	266.059	136.043	265.098	135.914	265.537	135.742	265.547	135.685
LockinE	372.07	203.594	371.324	203.582	373.782	203.278	372.865	203.256	372.707	202.999	371.152	201.836
Acb5A	527.884	255.492	520.561	251.744
Acb5B	425.669	214.253	425.002	213.926
